# Multi-omics analysis reveals chromatin and transcriptomic remodeling in hippocampal CA1 following adolescent social isolation

**DOI:** 10.64898/2026.06.01.729282

**Authors:** Azusa Kubota, Yoshiaki Shinohara, Akihiro Goto, Atsushi Tajima

## Abstract

Social isolation (SI) during adolescence is associated with neurobiological alterations; however, its effect on the hippocampal epigenome and transcriptome remains unclear. We performed ATAC-seq and RNA-seq of hippocampal CA1 in an adolescent mouse SI model, with single-cell RNA-seq reference mapping and cell type deconvolution. ATAC-seq identified candidate SI-associated chromatin accessibility alterations, with nominal functional enrichment linking increased enhancer-associated regions to calcium transport and decreased promoter regions to synaptic organization. Motif analysis showed enrichment of the activator protein 1 (AP-1) motif among candidate regions with reduced accessibility. RNA-seq identified 106 differentially expressed genes (DEGs), including upregulated *Fosl2* and *Hdac9* and downregulated *Fbxw7*, with enrichment of myelination-related pathways. Although global concordance between chromatin accessibility and transcriptional changes was limited, integrated analysis showed directional concordance between expression and nearby candidate accessibility changes for a subset of DEGs. Cell type analyses suggested that SI-downregulated transcriptional signatures were linked to excitatory neurons, whereas SI-upregulated signatures were enriched in non-neuronal populations, particularly oligodendrocytes. Deconvolution suggested higher estimated oligodendrocyte representation and lower estimated excitatory neuron representation in isolated mice. These findings suggest that adolescent SI is associated with significant transcriptomic remodeling and candidate chromatin accessibility changes within hippocampal CA1, accompanied by distinct neuronal- and glial-associated transcriptional signatures.
