## Supplementary material for "Multi-omics analysis reveals chromatin and transcriptomic remodeling in hippocampal CA1 following adolescent social isolation": Data_S5

### Sheet: MuSiC_estimated_proportions
sample_safe	Interneuron	Excitatory	Oligo	Astro	Microglia	sample.x	sample.y	group
demux_RNA_GL2	0.0118573	0.593325	0.109947	0.261941	0.022929	demux_RNA_GL2	demux_RNA_GL2	G
demux_RNA_GL3	0.00836972	0.656753	0.101654	0.207923	0.0252999	demux_RNA_GL3	demux_RNA_GL3	G
demux_RNA_GL4	0.00980763	0.62997	0.116791	0.224569	0.0188619	demux_RNA_GL4	demux_RNA_GL4	G
demux_RNA_GR2	0.0037453	0.683547	0.0761235	0.212091	0.0244939	demux_RNA_GR2	demux_RNA_GR2	G
demux_RNA_GR3	0.00706987	0.627509	0.113643	0.231273	0.020505	demux_RNA_GR3	demux_RNA_GR3	G
demux_RNA_GR4	0.00597025	0.664552	0.101046	0.207066	0.0213651	demux_RNA_GR4	demux_RNA_GR4	G
demux_RNA_IL1	0.00833142	0.573867	0.145376	0.250466	0.0219593	demux_RNA_IL1	demux_RNA_IL1	I
demux_RNA_IL2	0.0139201	0.557719	0.137318	0.263007	0.0280359	demux_RNA_IL2	demux_RNA_IL2	I
demux_RNA_IL3	0.00803977	0.584618	0.119906	0.266329	0.0211071	demux_RNA_IL3	demux_RNA_IL3	I
demux_RNA_IR1	0.0141164	0.587299	0.1289	0.243668	0.0260162	demux_RNA_IR1	demux_RNA_IR1	I
demux_RNA_IR2	0.00318355	0.633954	0.0938997	0.2461	0.0228627	demux_RNA_IR2	demux_RNA_IR2	I
demux_RNA_IR3	0.0113438	0.62374	0.129957	0.211297	0.0236628	demux_RNA_IR3	demux_RNA_IR3	I

### Sheet: MuSiC_Proportions_and_Stats
CellType	Mean_G	Mean_I	p_value	FDR
Excitatory	0.642609	0.593533	0.025974	0.102814
Oligo	0.103201	0.125893	0.0411255	0.102814
Astro	0.224144	0.246811	0.0930736	0.155123
Microglia	0.0222425	0.0239407	0.393939	0.484848
Interneuron	0.00780335	0.00982251	0.484848	0.484848

### Sheet: DotPlot_Lineage_Markers_Data
avg.exp	pct.exp	features.plot	id	avg.exp.scaled
0.0112474	0.86	Pdgfra	Interneuron	-0.451761
0.00198041	0.16	Cspg4	Interneuron	-0.455214
0.00455601	0.6	Enpp6	Interneuron	-0.460708
0.0279976	2.86	Itpr2	Interneuron	-1.11757
0.156694	13.4	Mbp	Interneuron	-0.610275
0.0215495	2.18	Mog	Interneuron	-0.44332
0.0481538	5.02	Wfs1	Interneuron	-0.940313
0.0681742	6.58	Fibcd1	Interneuron	-0.67641
0.00154437	0.09	Pdgfra	Excitatory	-0.463728
0.00156165	0.16	Cspg4	Excitatory	-0.456384
0.00499418	0.36	Enpp6	Excitatory	-0.459759
0.0548114	4.36	Itpr2	Excitatory	-1.06816
0.718719	36.84	Mbp	Excitatory	-0.343332
0.00536479	0.41	Mog	Excitatory	-0.460056
0.344203	15.29	Wfs1	Excitatory	1.05887
0.742991	28.15	Fibcd1	Excitatory	1.74573
5.14717	35.3571	Pdgfra	Oligo	1.78836
1.23345	21.25	Cspg4	Oligo	1.78857
1.82323	15.5357	Enpp6	Oligo	1.78809
1.55022	24.8214	Itpr2	Oligo	0.62595
39.101	64.6429	Mbp	Oligo	1.77989
7.59377	55	Mog	Oligo	1.78857
0.123052	3.57143	Wfs1	Oligo	-0.385655
0.0921966	2.85714	Fibcd1	Oligo	-0.566396
0.0481932	0.561798	Pdgfra	Astro	-0.407223
0.0160371	0.561798	Cspg4	Astro	-0.416216
0	0	Enpp6	Astro	-0.470601
1.80692	35.0187	Itpr2	Astro	0.809996
0.578371	7.49064	Mbp	Astro	-0.400754
0	0	Mog	Astro	-0.465663
0.348567	7.86517	Wfs1	Astro	1.08492
0.128245	2.99625	Fibcd1	Astro	-0.405765
0	0	Pdgfra	Microglia	-0.465643
0	0	Cspg4	Microglia	-0.460752
0.0343864	0.444444	Enpp6	Microglia	-0.397025
1.72021	33.7778	Itpr2	Microglia	0.749781
0.521412	5.77778	Mbp	Microglia	-0.425529
0.0450072	0.888889	Mog	Microglia	-0.419527
0.0642528	1.77778	Wfs1	Microglia	-0.81782
0.200875	1.77778	Fibcd1	Microglia	-0.0971598
